# A spatiotemporal atlas of orchiectomy-induced androgen deprivation-mediated modulation of cellular composition and gene expression in the mouse prostate

**DOI:** 10.1101/2025.07.11.664414

**Authors:** Greg Shelley, Allison May, Tyler Robinson, Jinlu Dai, Sethu Pitchiaya, Evan T. Keller

## Abstract

Androgen deprivation therapy (ADT) remains a cornerstone in the treatment of prostate cancer (PCa), yet most tumors eventually develop resistance. Murine models are widely used to study PCa progression and ADT response, but a detailed understanding of the prostate’s biological response to androgen deprivation in these models is lacking. Here, we present a comprehensive spatiotemporal analysis of cellular and transcriptional dynamics in the mouse prostate following orchiectomy (ORX)-induced androgen deprivation. We observed progressive involution across all prostate lobes (dorsal, ventral, lateral, and anterior) and distinct lobe-specific temporal gene expression changes post-ORX. Immune cell infiltration markedly increased over time, highlighting a shift in the prostate’s cellular landscape. Single-cell RNA sequencing uncovered a previously undescribed fibroblast subtype—termed ORX-induced fibroblast (OIF)— characterized by high expression of Wnt2, Rorb, and Wif1, with distinct spatial localization. Pathway analysis revealed upregulation of amide and peptide binding functions, alongside suppression of peptidase and endopeptidase activity. Furthermore, dynamic changes in ligand–receptor interactions across lobes underscored the evolving intercellular communication in the post-ORX prostate. By integrating spatial transcriptomics with single-cell profiling, our study generates a high-resolution atlas of the murine prostate’s response to androgen deprivation. These findings provide a foundational resource for interpreting ADT responses in preclinical models of PCa.
