## Supplemental Tables for "A spatiotemporal atlas of orchiectomy-induced androgen deprivation-mediated modulation of cellular composition and gene expression in the mouse prostate"

### Sheet: Sup T1
Anterior								Dorsal								Lateral								Ventral
Symbol	Name	Average Log2 FC	% Spot	% Other spots	∆%	pval adj		Symbol	Name	Average Log 2 FC	% Spot	% Other spots	∆%	pval adj		Symbol	Name	Average Log 2 FC	% Spot	% Other spots	∆%	pval adj		Symbol	Name	Average Log2 FC	% Spot	% Other spots	∆%	pval adj
Erich3	Glutamate rich 3	3.2145	0.325	0.043	0.282	2.63617e-83		Chrna3	Cholinergic receptor, nicotinic, alpha polypeptide 3	2.21821	0.228	0.045	0.183	1.01317e-25		Smgc	Submandibular gland protein C	3.88043	0.475	0.053	0.422	1.43118e-149		Snorc	Secondary ossification center associated regulator of chondrocyte maturation	4.67738	0.246	0.009	0.237	7.30465e-89
2210407C18Rik	None	2.67592	0.475	0.091	0.384	3.02026e-101		Ntrk1	Neurotrophic tyrosine kinase, receptor, type 1	2.21	0.215	0.046	0.169	1.42777e-21		Habp2	Hyaluronic acid binding protein 2	3.73382	0.523	0.051	0.472	6.75458e-175		Scgb2b27	Secretoglobin, family 2B, member 27	4.35719	0.251	0.012	0.239	2.64246e-80
Mcoln2	Mucolipin 2	2.33556	0.435	0.099	0.336	3.19658e-76		Slc18a2	Solute carrier family 18 (vesicular monoamine), member 2	2.19684	0.256	0.061	0.195	1.09171e-23		Fut1	Fucosyltransferase 1	3.71587	0.264	0.022	0.242	5.30453e-84		C2cd4b	C2 calcium-dependent domain containing 4B	4.24093	0.241	0.011	0.23	1.15097e-76
Fut9	Fucosyltransferase 9	2.31934	0.637	0.165	0.472	5.18959e-118		Rimklb	Ribosomal modification protein rimK-like family member B	2.1479	0.606	0.195	0.411	4.22028e-55		Vsig8	V-set and immunoglobulin domain containing 8	3.68547	0.283	0.031	0.252	1.06928e-81		C2cd4a	C2 calcium-dependent domain containing 4A	4.19141	0.704	0.057	0.647	3.67582e-191
Adm2	Adrenomedullin 2	2.18138	0.259	0.076	0.183	6.04532e-31		Gng3	Guanine nucleotide binding protein (G protein), gamma 3	2.12688	0.236	0.046	0.19	2.9437e-27		G6pc2	Glucose-6-phosphatase, catalytic, 2	3.5789	0.445	0.048	0.397	1.39416e-137		Kel	Kell blood group	4.15809	0.212	0.012	0.2	1.92232e-60
Grin2d	Glutamate receptor, ionotropic, NMDA2D (epsilon 4)	2.1633	0.414	0.11	0.304	5.92337e-61		Ddc	Dopa decarboxylase	2.12246	0.22	0.05	0.17	2.39656e-20		Igfals	Insulin-like growth factor binding protein, acid labile subunit	3.3904	0.3	0.032	0.268	5.80519e-87		Lrrc52	Leucine rich repeat containing 52	4.02837	0.419	0.024	0.395	4.85565e-125
C1rl	Complement component 1, r subcomponent-like	2.11085	0.412	0.106	0.306	1.05689e-62		Nefl	Neurofilament, light polypeptide	2.11997	0.289	0.07	0.219	7.55311e-27		Slc30a10	Solute carrier family 30, member 10	3.35207	0.501	0.053	0.448	5.04927e-158		Ankfn1	Ankyrin-repeat and fibronectin type III domain containing 1	3.98201	0.438	0.026	0.412	1.34704e-128
Gdf15	Growth differentiation factor 15	2.0781	0.588	0.172	0.416	5.35067e-90		Prr9	Proline rich 9	2.11273	0.467	0.123	0.344	9.78054e-44		Nkx2-6	NK2 homeobox 6	3.28757	0.479	0.06	0.419	5.58358e-138		Tac1	Tachykinin 1	3.91682	0.241	0.013	0.228	2.13947e-70
Ppm1e	Protein phosphatase 1E (PP2C domain containing)	2.03921	0.59	0.2	0.39	9.44409e-81		Syp	Synaptophysin	2.09794	0.256	0.072	0.184	7.70057e-19		Aqp8	Aquaporin 8	3.20007	0.257	0.029	0.228	1.38258e-70		Scgb2b20	Secretoglobin, family 2B, member 20	3.89233	0.591	0.053	0.538	7.53022e-143
B3gnt7	UDP-GlcNAc:betaGal beta-1,3-N-acetylglucosaminyltransferase 7	1.99404	0.624	0.238	0.386	2.94862e-82		Sult4a1	Sulfotransferase family 4A, member 1	2.07925	0.276	0.073	0.203	1.01793e-22		Asgr2	Asialoglycoprotein receptor 2	3.06368	0.387	0.055	0.332	1.30907e-99		Rnf186	Ring finger protein 186	3.83318	0.438	0.031	0.407	2.37772e-117
Smim31	Small integral membrane protein 31	1.98217	0.318	0.087	0.231	3.33457e-41		Tubb3	Tubulin, beta 3 class III	2.07321	0.325	0.078	0.247	6.84693e-31		Ceacam2	CEA cell adhesion molecule 2	3.0354	0.568	0.1	0.468	1.57859e-145		Slc5a8	Solute carrier family 5 (iodide transporter), member 8	3.81102	0.596	0.061	0.535	1.17495e-135
Adarb2	Adenosine deaminase, RNA-specific, B2	1.93254	0.345	0.088	0.257	6.73934e-48		Nlrp10	NLR family, pyrin domain containing 10	2.03851	0.809	0.324	0.485	5.84155e-78		Saa3	Serum amyloid A 3	2.85901	0.335	0.071	0.264	3.06437e-62		Crabp1	Cellular retinoic acid binding protein I	3.70547	0.813	0.129	0.684	6.88944e-159
Ptger3	Prostaglandin E receptor 3 (subtype EP3)	1.92485	0.82	0.335	0.485	7.50983e-134		Th	Tyrosine hydroxylase	2.02753	0.297	0.081	0.216	2.70723e-23		Reg3g	Regenerating islet-derived 3 gamma	2.85454	0.326	0.079	0.247	1.12023e-53		Gm7714	None	3.42997	0.365	0.048	0.317	1.42755e-61
Smim38	Small integral membrane protein 38	1.91019	0.469	0.134	0.335	7.05639e-64		Stmn3	Stathmin-like 3	1.99404	0.285	0.078	0.207	3.20958e-22		Slco1a6	Solute carrier organic anion transporter family, member 1a6	2.83991	0.443	0.069	0.374	3.47549e-109		Ephx4	Epoxide hydrolase 4	3.36387	0.241	0.019	0.222	6.90505e-57
Ang	Angiogenin, ribonuclease, RNase A family, 5	1.87025	0.712	0.277	0.435	2.40929e-98		Prph	Peripherin	1.98543	0.484	0.153	0.331	2.92825e-37		Bank1	B cell scaffold protein with ankyrin repeats 1	2.7511	0.501	0.103	0.398	7.46417e-109		Nxpe2	Neurexophilin and PC-esterase domain family, member 2	3.31665	0.379	0.046	0.333	1.95437e-68
C1s2	Complement component 1, s subcomponent 2	1.81143	0.976	0.681	0.295	4.35651e-206		Snap25	Synaptosomal-associated protein 25	1.97986	0.374	0.099	0.275	3.95643e-32		Chst13	Carbohydrate sulfotransferase 13	2.74024	0.205	0.034	0.171	2.88417e-42		Nxpe4	Neurexophilin and PC-esterase domain family, member 4	3.30681	0.813	0.135	0.678	1.62151e-143
Klf12	Kruppel-like transcription factor 12	1.78564	0.431	0.136	0.295	1.68151e-51		Kif1a	Kinesin family member 1A	1.95249	0.203	0.067	0.136	2.72265e-10		Muc19	Mucin 19	2.6842	0.862	0.321	0.541	5.41001e-181		Col9a2	Collagen, type IX, alpha 2	3.21517	0.424	0.054	0.37	6.37257e-74
Glb1l3	Galactosidase, beta 1 like 3	1.7844	0.959	0.638	0.321	3.59816e-190		Pcsk1n	Proprotein convertase subtilisin/kexin type 1 inhibitor	1.94054	0.415	0.138	0.277	3.03613e-28		Pik3c2g	Phosphatidylinositol-4-phosphate 3-kinase catalytic subunit type 2 gamma	2.63462	0.467	0.096	0.371	9.77198e-97		Myb	Myeloblastosis oncogene	3.19045	0.276	0.03	0.246	4.9356e-51
Cux2	Cut-like homeobox 2	1.76345	0.243	0.084	0.159	1.34085e-21		Peg3	Paternally expressed 3	1.93495	0.203	0.061	0.142	2.14277e-12		Treh	Trehalase (brush-border membrane glycoprotein)	2.54565	0.216	0.042	0.395	2.18157e-103		Tekt5	Tektin 5	3.06623	0.241	0.026	0.215	6.93975e-45
Folr1	Folate receptor alpha	1.7487	0.502	0.185	0.317	7.02109e-55		Vat1l	Vesicle amine transport protein 1 like	1.89909	0.358	0.102	0.256	1.70457e-27		Spc25	SPC25, NDC80 kinetochore complex component, homolog (S. cerevisiae)	2.54326	0.49	0.095	0.493	4.29614e-140		Lrrc31	Leucine rich repeat containing 31	3.03566	0.552	0.079	0.473	4.80423e-92
Gxylt2	Glucoside xylosyltransferase 2	1.70002	0.608	0.239	0.369	1.21223e-67		Gap43	Growth associated protein 43	1.8803	0.309	0.099	0.21	5.01342e-19		Cldn11	Claudin 11	2.52983	0.683	0.19	0.226	1.1051e-52		Gucy2g	Guanylate cyclase 2g	2.98112	0.68	0.146	0.534	8.36271e-93
Nxpe3	Neurexophilin and PC-esterase domain family, member 3	1.65162	0.829	0.393	0.436	7.99914e-111		Ndrg4	N-myc downstream regulated gene 4	1.87785	0.415	0.154	0.261	3.02666e-23		H2-Q10	Histocompatibility 2, Q region locus 10	2.48091	0.281	0.055	0.524	2.74852e-214		Hdac9	Histone deacetylase 9	2.96697	0.739	0.142	0.597	1.12556e-111
Mycl	V-myc avian myelocytomatosis viral oncogene lung carcinoma derived	1.64899	0.625	0.25	0.375	6.56164e-69		Bex2	Brain expressed X-linked 2	1.85834	0.488	0.176	0.312	1.11823e-31		Pdzk1	PDZ domain containing 1	2.46698	0.931	0.407	0.587	6.98078e-218		Dclk3	Doublecortin-like kinase 3	2.9349	0.714	0.129	0.585	4.70237e-109
Ren1	Renin 1 structural	1.64517	0.976	0.835	0.141	1.14243e-172		Ngfr	Nerve growth factor receptor (TNFR superfamily, member 16)	1.83152	0.451	0.172	0.279	1.22491e-24		Sp5	Trans-acting transcription factor 5	2.43394	0.911	0.324	0.551	1.60536e-215		Cxcl17	C-X-C motif chemokine ligand 17	2.84643	0.547	0.126	0.421	3.21025e-59
Gsdma	Gasdermin A	1.64493	0.967	0.643	0.324	8.94449e-176		Ctnnd2	Catenin delta 2	1.80862	0.276	0.097	0.179	4.5691e-14		Cthrc1	Collagen triple helix repeat containing 1	2.41282	0.916	0.365	0.232	6.10289e-52		Slc16a12	Solute carrier family 16 (monocarboxylic acid transporters), member 12	2.83136	0.207	0.028	0.179	6.08047e-31
Pgm2l1	Phosphoglucomutase 2-like 1	1.61082	0.943	0.607	0.336	1.34431e-158		Sfrp5	Secreted frizzled-related sequence protein 5	1.74162	0.431	0.169	0.262	8.7531e-22		Stmnd1	Stathmin domain containing 1	2.40413	0.296	0.064	0.32	1.21247e-73		Gpr83	G protein-coupled receptor 83	2.77228	0.714	0.157	0.557	3.01189e-89

### Sheet: Sup T2
Sham - Spatial								Orx - Spatial								Sham - Single								Orx - Single
Gene	Name	Average Log 2 FC	% Sham	% T15	∆%	p_val_adj		Gene	Name	Average Log 2 FC	% Sham	% T15	∆%	p_val_adj		Gene	Name	Average Log 2 FC	% Sham	% T15	∆%	p_val_adj		Gene	Name	Average Log 2 FC	% Sham	% T15	∆%	p_val_adj
Crisp1	Cysteine-rich secretory protein 1	9.6655	0.718	0.001	0.717	0		Ifit1bl1	Interferon induced protein with tetratricpeptide repeats 1B like 1	5.68275	0.277	0.008	0.269	1.86774e-173		Ren1	Renin 1 structural	10.0333	0.37	0.002	0.368	0		Gm27187	None	14.9113	0.813	0	0.813	0
Serpina1f	Serine (or cysteine) peptidase inhibitor, clade A, member 1F	8.84681	0.267	0	0.267	3.37229e-164		Pate7	Prostate and testis expressed 7	5.08077	0.31	0.026	0.284	4.01657e-174		9530053A07Rik	None	9.30635	0.903	0.01	0.893	0		Pate6	Prostate and testis expressed 6	5.89383	0.307	0.008	0.299	0
Defb42	Defensin beta 42	7.84391	0.738	0.008	0.73	0		Olfm4	Olfactomedin 4	4.52717	0.502	0.052	0.45	0		Wfdc3	WAP four-disulfide core domain 3	9.29894	0.23	0.001	0.229	0		Igfbp3	Insulin-like growth factor binding protein 3	3.65548	0.407	0.131	0.276	0
Pate8	Prostate and testis expressed 8	7.37313	0.403	0.005	0.398	1.06991e-261		Pate6	Prostate and testis expressed 6	4.45092	0.523	0.078	0.445	3.49732e-301		Msmb	Beta-microseminoprotein	9.02434	0.54	0.003	0.537	0		Svs4	Seminal vesicle secretory protein 4	3.27225	0.958	0.288	0.67	0
Akr1b7	Aldo-keto reductase family 1, member B7	6.77432	0.561	0.008	0.553	0		Slc40a1	Solute carrier family 40 (iron-regulated transporter), member 1	4.31268	0.791	0.121	0.67	0		Tgm4	Transglutaminase 4 (prostate)	8.94491	0.722	0.006	0.716	0		Clu	Clusterin	2.9655	0.631	0.19	0.441	0
Abo	ABO, alpha 1-3-N-acetylgalactosaminyltransferase and alpha 1-3-galactosyltransferase	6.28768	0.789	0.029	0.76	0		S100a9	S100 calcium binding protein A9 (calgranulin B)	4.27152	0.374	0.028	0.346	2.59612e-219		Spink1	Serine peptidase inhibitor, Kazal type 1	8.71551	0.776	0.035	0.741	0		Ccl5	C-C motif chemokine ligand 5	2.70372	0.202	0.042	0.16	0
Wfdc3	WAP four-disulfide core domain 3	6.116	0.87	0.042	0.828	0		Depp1	DEPP1 autophagy regulator	3.63751	0.359	0.041	0.318	7.10448e-187		9530002B09Rik	RIKEN cDNA 9530002B09 gene	8.64988	0.791	0.009	0.782	0		Vps37b	Vacuolar protein sorting 37B	2.57317	0.312	0.103	0.209	0
Lpo	Lactoperoxidase	6.10548	0.343	0.008	0.335	8.41972e-209		Ccl5	C-C motif chemokine ligand 5	3.37223	0.516	0.086	0.43	2.57186e-273		Pbsn	Probasin	8.07367	0.831	0.013	0.818	0		Dock10	Dedicator of cytokinesis 10	2.40424	0.222	0.048	0.174	0
Spink5	Serine peptidase inhibitor, Kazal type 5	5.80243	0.548	0.02	0.528	0		Kctd14	Potassium channel tetramerisation domain containing 14	3.36786	0.354	0.05	0.304	3.08933e-173		Gm37223	None	7.76444	0.27	0.002	0.268	0		Apod	Apolipoprotein D	2.34456	0.395	0.22	0.175	0
H2-Q10	Histocompatibility 2, Q region locus 10	4.80863	0.508	0.045	0.463	1.6378e-300		Car8	Carbonic anhydrase 8	3.34654	0.611	0.101	0.51	0		Defb50	Defensin beta 50	7.46027	0.808	0.019	0.789	0		Ptprc	Protein tyrosine phosphatase receptor type C	2.29926	0.314	0.086	0.228	0
Ren1	Renin 1 structural	4.6468	0.861	0.106	0.755	0		Cadps	Ca2+-dependent secretion activator	3.27497	0.542	0.07	0.472	0		Sbp	Spermine binding protein	7.24484	0.768	0.026	0.742	0		Rgs1	Regulator of G-protein signaling 1	2.27452	0.258	0.067	0.191	0
Spink1	Serine peptidase inhibitor, Kazal type 1	4.61557	1	0.187	0.813	0		Btc	Betacellulin, epidermal growth factor family member	3.26236	0.371	0.052	0.319	1.26385e-181		Pate9	Prostate and testis expressed 9	7.05269	0.451	0.013	0.438	0		Nabp1	Nucleic acid binding protein 1	2.23771	0.295	0.099	0.196	0
Syt10	Synaptotagmin X	4.56205	0.474	0.029	0.445	7.91991e-285		Pamr1	Peptidase domain containing associated with muscle regeneration 1	3.17083	0.466	0.079	0.387	9.95361e-230		Ms4a5	Membrane-spanning 4-domains, subfamily A, member 5	6.14987	0.201	0.005	0.196	0		Malt1	MALT1 paracaspase	2.21364	0.248	0.083	0.165	0
Ccdc162	Coiled-coil domain containing 162	4.36574	0.432	0.034	0.398	1.69004e-244		Tenm4	Teneurin transmembrane protein 4	3.16471	0.353	0.051	0.302	1.4067e-167		Agr2	Anterior gradient 2	6.01597	0.386	0.032	0.354	0		Ets1	E26 avian leukemia oncogene 1, 5' domain	2.20772	0.257	0.082	0.175	0
Slc26a3	Solute carrier family 26, member 3	4.25664	0.33	0.021	0.309	2.53995e-179		Ifit3	Interferon-induced protein with tetratricopeptide repeats 3	3.10086	0.395	0.073	0.322	1.95139e-176		C1rb	Complement component 1, r subcomponent B	5.74965	0.288	0.02	0.268	0		Neurl3	Neuralized E3 ubiquitin protein ligase 3	2.20287	0.232	0.063	0.169	0
Trpv6	Transient receptor potential cation channel, subfamily V, member 6	4.24605	0.52	0.05	0.47	0		Edn1	Endothelin 1	2.95515	0.576	0.117	0.459	2.28899e-296		Azgp1	Alpha-2-glycoprotein 1, zinc	5.56316	0.239	0.014	0.225	0		Rac2	Rac family small GTPase 2	2.19806	0.213	0.054	0.159	0
Atp6v1g3	ATPase, H+ transporting, lysosomal V1 subunit G3	3.97983	0.326	0.028	0.298	8.68102e-167		Neurl3	Neuralized E3 ubiquitin protein ligase 3	2.95308	0.488	0.101	0.387	2.60985e-230		Mmp7	Matrix metallopeptidase 7	4.29527	0.319	0.033	0.286	0		AW112010	Expressed sequence AW112010	2.18473	0.343	0.117	0.226	0
Apof	Apolipoprotein F	3.84502	0.692	0.114	0.578	0		Cfd	Complement factor D	2.92443	0.593	0.131	0.462	1.86328e-289		Svs2	None	4.14405	0.929	0.238	0.691	0		Lum	Lumican	2.17806	0.279	0.147	0.132	0
Sbp	Spermine binding protein	3.83988	0.994	0.193	0.801	0		Inhbb	Inhibin beta-B	2.9004	0.613	0.164	0.449	1.77379e-301		Defb1	Defensin beta 1	3.67995	0.292	0.041	0.251	0		Dennd4a	DENN domain containing 4A	2.13963	0.368	0.178	0.19	0
Pate9	Prostate and testis expressed 9	3.6014	0.808	0.175	0.633	0		Vtcn1	V-set domain containing T cell activation inhibitor 1	2.87284	0.733	0.204	0.529	0		Rnase1	Ribonuclease, RNase A family, 1 (pancreatic)	3.66955	0.311	0.046	0.265	0		Laptm5	Lysosomal-associated protein transmembrane 5	2.1204	0.324	0.09	0.234	0
Msmb	Beta-microseminoprotein	3.60039	0.996	0.265	0.731	0		Anpep	Alanyl aminopeptidase, membrane	2.8603	0.682	0.188	0.494	0		Fkbp11	FK506 binding protein 11	3.32426	0.266	0.074	0.192	0		Thy1	Thymus cell antigen 1, theta	2.08372	0.241	0.105	0.136	0
Nefh	Neurofilament, heavy polypeptide	3.58064	0.565	0.087	0.478	1.68365e-298		Igfbp3	Insulin-like growth factor binding protein 3	2.69917	0.984	0.513	0.471	0		Prdx6	Peroxiredoxin 6	2.97023	0.717	0.451	0.266	0		Ankrd44	Ankyrin repeat domain 44	2.0388	0.206	0.064	0.142	0
Spink8	Serine peptidase inhibitor, Kazal type 8	3.52546	0.814	0.146	0.668	0		Cxadr	Coxsackie virus and adenovirus receptor	2.6945	0.817	0.372	0.445	0		Creld2	Cysteine-rich with EGF-like domains 2	2.64938	0.259	0.09	0.169	0		Galnt15	Polypeptide N-acetylgalactosaminyltransferase 15	2.01255	0.203	0.066	0.137	0
Hapln4	Hyaluronan and proteoglycan link protein 4	3.43003	0.358	0.036	0.322	2.67733e-176		Clca3a2	Chloride channel accessory 3A2	2.69426	0.444	0.116	0.328	9.02681e-176		Phgdh	3-phosphoglycerate dehydrogenase	2.61648	0.202	0.057	0.145	0		Ctss	Cathepsin S	2.00751	0.223	0.078	0.145	0

### Sheet: Sup T3
Symbol	Gene	Differential Regulation	Known Prostate marker	Marker for	Prostate cancer associated	Androgen associated	Notes	References	References
Spink1	Serine peptidade inhibitor kazal type 1	Downregulated T15	Yes	Ventral	Overexpressed	Upregulated by deprivation	Overexpression associated with prostate cancer	{Lin, 2021 #725}, {Tiwari, 2020 #726}	{Lin, 2021 #725}, {Tiwari, 2020 #726}
Svs2	Seminal vesicle secretory protein 2	Downregulated T15	Yes	Seminal Vesicle		Reduced in KO	Involved in sperm protection	{Kawano, 2014 #727}, {Simanainen, 2008 #728}	{Kawano, 2014 #727},
Msmb	Beta microseminoprotein	Downregulated T15	Yes	Lateral	Implicated	Induced	High concentration in seminal plasma	{Lou, 2012 #724}, {Dahlman, 2010 #729}	{Lou, 2012 #724}, {Dahlman, 2010 #729}
Tgm4	Transglutaminase 4	Downregulated T15	Yes	Anterior	Elevated	Upregulated	Involved in mating plug formation	{Ye, 2023 #730}, {Ho, 1992 #731}	{Ye, 2023 #730}, {Ho, 1992 #731}
9530053A07rik	Fcgbpl1	Downregulated T15	Yes			Yes	Orthologous to Fc fragment of IgG binding protein	{Kirk, 2024 #695}	{Kirk, 2024 #695}
Sbp	Prostatic sperimine binding protein	Downregulated T15	Yes	Ventral			Involved in polyamine binding	{Mills, 1987 #732}	{Mills, 1987 #732}
9530002B09Rik	Riken cDNA 9530002B09 gene	Downregulated T15	Yes			Dependant	Prostate gland expressed	{Qiu, 2022 #733}	{Qiu, 2022 #733}
Defb50	Beta-defensin 50	Downregulated T15	Yes	Lateral			Immune related and seen in secretory cells	{Qiu, 2022 #733}, {Germanos, 2022 #734}	{Qiu, 2022 #733}, {Germanos, 2022 #734}
Wfdc3	WAP four-disulphide core domain 3	Downregulated T15				Yes	Downrgulated following androgen suppression	{Wu, 2017 #735}	{Wu, 2017 #735}
Cdo1	Cystein Dioxygenease Type 1	Downregulated T15	Yes	Seminal Vesicle	Survival marker			{Meller, 2016 #736}	{Meller, 2016 #736}
Ren1	Renin 1	Downregulated T15				Upregulated	Generate angiotensin I from angiotensinogen	{McGowan, 1988 #737}, {Fabian, 1993 #738}, {Chen, 1992 #739}	{McGowan, 1988 #737}, {Fabian, 1993 #738}, {Chen, 1992 #739}
Igfbp3	Insulin-like growth factor binding protein 2	Upregulated T15	Yes		Yes	Suppressed	Associated with prostate cancer	{Kojima, 2006 #740}	{Kojima, 2006 #740}
Slc40a1	Solute carrier family 40 member 1	Upregulated T15			No		Ferroportin	{Siah, 2005 #741}	{Siah, 2005 #741}
Apod	Apolipoprotein D	Upregulated T15				Yes	Androgen regulated in LnCap	{Appari, 2009 #616}, {Hall, 1996 #742}, {Simard, 1991 #743}	{Appari, 2009 #616}, {Hall, 1996 #742}, {Simard, 1991 #743}
Cd44	CD44	Upregulated T15	Yes		Yes	Yes	Stem cell related	{Sottnik, 2021 #744}	{Sottnik, 2021 #744}
Cxadr	Coxsackie virus and adenovirus	Upregulated T15				Independent	Component of the epithelial apical junction complex	{Kawada, 2017 #745}	{Kawada, 2017 #745}
Tacstd2	Tumor associated calcium signal transducer 2	Upregulated T15	Yes			Associated with androgen resistance	Basal and luminal stem marker	{Goldstein, 2008 #447}	{Goldstein, 2008 #447}
Ctss	Cathepstin S	Upregulated T15			Not prognostic			{Fernández, 2001 #747}	{Fernández, 2001 #747}
Mmp14	Matrix Metallopeptidade 14	Upregulated T15				Possible	Can facillitate pca invasion and metastasis	{Laurent, 2019 #748}, {Gilliver, 2007 #749}	{Laurent, 2019 #748}, {Gilliver, 2007 #749}
Tmem45a	Transmembrane protein 45A	Upregulated T15			Not prognostic		Some indication of prostate	{Herrera-Quiterio, 2023 #750}	{Herrera-Quiterio, 2023 #750}
Nupr1	Nuclear protein 1	Upregulated T15			Implicated in Cheomresistance		Upregulated in response to stress	{Schnepp, 2020 #751}	{Schnepp, 2020 #751}
